# *Trypanosoma brucei* infection remodels the uterine immune environment and drives neuroendocrine dysfunction

**DOI:** 10.64898/2026.06.11.731423

**Authors:** Olivia M. Shorthouse, Chloe Barnes, Stefano A. P. Colombo, Jessica Costa, Katrine Wonsbek, Anmoyul Mohon, Andrew S. MacDonald, Elizabeth Mann, Alice H. Costain, Juan F. Quintana

## Abstract

Human African Trypanosomiasis (HAT) or sleeping sickness is a systemic parasitic infection caused by the protozoan parasite *Trypanosoma brucei.* HAT is associated with substantial immunological, metabolic, and neurological pathology. Although reproductive dysfunction has previously been recognised in both human and experimental *T. brucei* infection, whether parasites can directly infiltrate the female reproductive tract (FRT), and how infection may reshape the FRT immune landscape remains poorly understood. Using a murine model of *T. brucei infection* we reveal that parasites are localised in the uterine lining (endometrium) during both acute and chronic infection stages in mice. Chronic *T. brucei* infection was associated with progressive fat wasting, disruption of the reproductive (oestrous) cycle, uterine and ovarian atrophy, and extensive transcriptional dysregulation across the hypothalamic-pituitary-gonadal (HPG) axis. Acute and chronic infection induced remodelling of the uterine immune landscape, characterised by T cell infiltration, pro-inflammatory myeloid activation, alongside broader type 1 inflammatory changes across reproductive tissues and HPG components. Ovarian pathology was accompanied by follicular degeneration, a reduction in corpora lutea and alterations to steroidogenic pathways. Hormonal rescue with selective oestrogen receptor modulator, tamoxifen, restored uterine morphology and prevented oestrous cycle arrest, but did not reverse the infection-induced uterine immune remodelling, indicating that endocrine dysfunction and infection-driven inflammation are distinct processes. Taken together, these findings identify the FRT as a major target of *T. brucei* infection and demonstrate how chronic parasitic infection can disrupt reproductive physiology through a combination of immune, endocrine, and metabolic pathways. They also highlight the need to specifically assess the FRT in other models of systemic inflammation.

**Author summary:** Human and animal African trypanosomiasis, also known as sleeping sickness and nagana, are caused by the parasite, *Trypanosoma brucei*. These chronic infections are associated with immune changes across the body as well as changes to metabolism and neurology. In both humans and animals, infection has been linked to poor reproductive outcomes, including miscarriage, foetal growth restriction and menstrual irregularities. However, whether *T. brucei* can infiltrate into the uterus of infected mice and whether this presence can alter the local immune cell dynamics remains poorly understood. Using an animal model of acute and chronic *T. brucei* infection, we were able to detect the parasites within the uterus of infected female mice. In addition, we found that the immune cell profile from the uterus of infected females was more pro-inflammatory during *T. brucei* infection. During chronic infection, we found that animals showed progressive fat wastage, disruption of reproductive cycling, and marked uterine and ovarian shrinkage. When we administered an oestrogen-like compound, we found that uterine and ovarian size changes were hormone-dependent but the immune changes in the uterus were hormone-independent.
