## Supplementary material for "*Trypanosoma brucei* infection remodels the uterine immune environment and drives neuroendocrine dysfunction": Antibodies used for flow cytometry

### Sheet: Sheet1
Sup. Table 1. Antibodies used for flow cytometry
Reagent	Clone	Company	Dilution
AF700 anti-mouse Ly6C	HK1.4	BioLegend	1:200
APC-Cy7 Ly6G	1A8	BioLegend	1:200
BV421 CD64	X54-5/7.1	Biolegend	1:200
BV510 XCR1	ZET	BioLegend	1:200
BV605 CD11c	N418	BioLegend	1:600
BV711 CD11b	M1/70	BioLegend	1:600
BV785 CD45	30-F11	BioLegend	1:200
PE CD206	C068C2	BioLegend	1:200
PE/CF594 Siglec-F	E50-2440	BD Biosciences	1:400
PE/Cy5 MHC-II	M5/114.15.2	BioLegend	1:20000
PE/Cy7 Ym1	MTO	NOVUS	1:200
APC-e780 CD3	17A2	Invitrogen	1:200
APC GATA3	TWAJ	Invitrogen	1:100
AF700 Ki67	SolA15	Invitrogen	1:200
BV421 Foxp3	FJK-16	Invitrogen	1:200
BV510 CD4	GK1.5	BioLegend	1:200
BV650 CD19	6D5	BioLegend	1:200
BV711 CD44	IM7	BioLegend	1:200
PE T-bet	4B10	BioLegend	1:100
PE/CF594 RORγT	B2D	Invitrogen	1:100
PE/Cy5 CD8a	53-6.7	BioLegend	1:200
PE/Cy7 γδTCR	GL3	Invitrogen	1:200
