## Supplementary material for "*Trypanosoma brucei* infection remodels the uterine immune environment and drives neuroendocrine dysfunction": High resolution-multiple reaction monitoring (MRM) transitions used for steroid quantification by LC-MS/MS

### Sheet: Sheet1
Sup. Table. 2. High resolution MRM transitions for LC-MS/MS
Compound	Retention time	Precursor ion m/z	Quantifier product ion m/z	Qualifier product ion m/z	Collision energy (V)
Gestodene D6 ISTD	5.65	430.35	371.261	343.265	49
Progesterone	6.1	428.328	369.255	341.259	48
