## Supplementary material for "*Trypanosoma brucei* infection remodels the uterine immune environment and drives neuroendocrine dysfunction": BulkRNA sequencing metadata

### Sheet: Sup. Table 3.xls
Sup. Table 3. BulkRNASeq metadata
SampleID	group	tissue
S1	Tb acute	Ovary
S2	Tb acute	Ovary
S3	Tb acute	Ovary
S4	Tb acute	Ovary
S5	Tb acute	Ovary
S6	Nv	Ovary
S7	Nv	Ovary
S8	Nv	Ovary
S10	Nv	Ovary
S11	Tb chronic	Ovary
S12	Tb chronic	Ovary
S13	Tb chronic	Ovary
S14	Tb chronic	Ovary
S15	Tb chronic	Ovary
S16	Tb acute	Hypothalamus
S17	Tb acute	Hypothalamus
S18	Tb acute	Hypothalamus
S19	Tb acute	Hypothalamus
S20	Tb acute	Hypothalamus
S21	Nv	Hypothalamus
S22	Nv	Hypothalamus
S23	Nv	Hypothalamus
S24	Nv	Hypothalamus
S26	Tb chronic	Hypothalamus
S27	Tb chronic	Hypothalamus
S28	Tb chronic	Hypothalamus
S29	Tb chronic	Hypothalamus
S30	Tb chronic	Hypothalamus
S31	Tb acute	Pituitary Gland
S32	Tb acute	Pituitary Gland
S33	Tb acute	Pituitary Gland
S34	Tb acute	Pituitary Gland
S35	Tb acute	Pituitary Gland
S36	Nv	Pituitary Gland
S37	Nv	Pituitary Gland
S38	Nv	Pituitary Gland
S39	Nv	Pituitary Gland
S40	Nv	Pituitary Gland
S41	Tb chronic	Pituitary Gland
S42	Tb chronic	Pituitary Gland
S43	Tb chronic	Pituitary Gland
S44	Tb chronic	Pituitary Gland
S45	Tb chronic	Pituitary Gland
