## Supplementary material for "*Trypanosoma brucei* infection remodels the uterine immune environment and drives neuroendocrine dysfunction": BulkRNA sequencing quality control summary

### Sheet: Sup. Table 4
Sup. Table 4. BulkRNAseq quality control summary.
SampleID	group	tissue	library	raw_reads	raw_bases	clean_reads	clean_bases	error_rate	Q20	Q30	GC_pct
S1	Tb acute	Ovary	ERAS250023615-1r	71950386	10.79G	71084492	10.66G	0.01	99.31	97.11	49.25
S2	Tb acute	Ovary	ERAS250023616-1r	69303570	10.4G	68572866	10.29G	0.01	99.27	96.98	49.28
S3	Tb acute	Ovary	ERAS250023617-1r	77579472	11.64G	76672464	11.5G	0.01	99.31	97.15	49.61
S4	Tb acute	Ovary	ERAS250023618-1r	72408140	10.86G	71561770	10.73G	0.01	99.28	97.01	49.6
S5	Tb acute	Ovary	ERAS250023619-1r	76470836	11.47G	75598288	11.34G	0.01	99.31	97.07	50.59
S6	Nv	Ovary	ERAS250023620-1r	61155220	9.17G	60523836	9.08G	0.01	99.29	97.08	49.56
S7	Nv	Ovary	ERAS250023621-1r	60405914	9.06G	59798080	8.97G	0.01	99.42	97.45	49.34
S8	Nv	Ovary	ERAS250023622-1r	72406230	10.86G	71662854	10.75G	0.01	99.3	97.09	49.52
S10	Nv	Ovary	ERAS250023624-1r	70719736	10.61G	69842936	10.48G	0.01	99.27	96.68	50.55
S11	Tb chronic	Ovary	ERAS250023625-1r	60018262	9G	59379728	8.91G	0.01	99.29	97.03	49.57
S12	Tb chronic	Ovary	ERAS250023626-1r	68403372	10.26G	67491040	10.12G	0.01	99.31	97.11	49.54
S13	Tb chronic	Ovary	ERAS250023627-1r	77536628	11.63G	76183640	11.43G	0.01	99.31	97.11	49.84
S14	Tb chronic	Ovary	ERAS250023628-1r	59581408	8.94G	59005644	8.85G	0.01	99.29	97.07	49.41
S15	Tb chronic	Ovary	ERAS250023629-1r	74167514	11.13G	73388062	11.01G	0.01	99.3	97.11	49.35
S16	Tb acute	Hypothalamus	ERAS250023630-1r	65165316	9.77G	64500390	9.68G	0.01	99.24	96.94	49.39
S17	Tb acute	Hypothalamus	ERAS250023631-1r	69046458	10.36G	68070406	10.21G	0.01	99.21	96.83	49.61
S18	Tb acute	Hypothalamus	ERAS250023632-1r	63768476	9.57G	63107956	9.47G	0.01	99.27	97	49.38
S19	Tb acute	Hypothalamus	ERAS250023633-1r	69630144	10.44G	68762778	10.31G	0.01	99.27	97.03	49.75
S20	Tb acute	Hypothalamus	ERAS250023634-1r	74486886	11.17G	73614826	11.04G	0.01	99.29	97.07	50.53
S21	Nv	Hypothalamus	ERAS250023635-2r	62516378	9.38G	59234772	8.89G	0.01	99.2	96.88	49.83
S22	Nv	Hypothalamus	ERAS250023636-1r	61413684	9.21G	60650736	9.1G	0.01	99.28	96.97	50.04
S23	Nv	Hypothalamus	ERAS250023637-1r	61557856	9.23G	60841182	9.13G	0.01	99.26	96.97	49.51
S24	Nv	Hypothalamus	ERAS250023638-1r	79839824	11.98G	78550308	11.78G	0.01	99.22	96.86	49.69
S26	Tb chronic	Hypothalamus	ERAS250023640-1r	67674546	10.15G	66845702	10.03G	0.01	99.24	96.89	49.55
S27	Tb chronic	Hypothalamus	ERAS250023641-1r	71587846	10.74G	70591340	10.59G	0.01	99.27	97.01	49.67
S28	Tb chronic	Hypothalamus	ERAS250023642-2r	68778430	10.32G	66214924	9.93G	0.01	99.26	97.02	49.38
S29	Tb chronic	Hypothalamus	ERAS250023643-1r	73346922	11G	72338810	10.85G	0.01	99.29	97.07	49.55
S30	Tb chronic	Hypothalamus	ERAS250023644-1r	63330012	9.5G	62306432	9.35G	0.01	99.24	96.93	49.82
S31	Tb acute	Pituitary Gland	ERAS250023645-1r	65804800	9.87G	64805108	9.72G	0.01	99.3	97.06	51.8
S32	Tb acute	Pituitary Gland	ERAS250023646-1r	78303542	11.75G	77390602	11.61G	0.01	99.31	97.06	50.38
S33	Tb acute	Pituitary Gland	ERAS250023647-1r	68977820	10.35G	68033602	10.21G	0.01	99.33	97.15	50.27
S34	Tb acute	Pituitary Gland	ERAS250023648-1r	68834762	10.33G	67861578	10.18G	0.01	99.31	97.13	50.35
S35	Tb acute	Pituitary Gland	ERAS250023649-1r	59798232	8.97G	59108964	8.87G	0.01	99.28	96.98	50.14
S36	Nv	Pituitary Gland	ERAS250023650-1r	69870926	10.48G	68971080	10.35G	0.01	99.3	97.09	49.86
S37	Nv	Pituitary Gland	ERAS250023651-1r	62024382	9.3G	61350160	9.2G	0.01	99.3	97.11	49.6
S38	Nv	Pituitary Gland	ERAS250023652-1r	70256010	10.54G	69334440	10.4G	0.01	99.29	97.09	49.64
S39	Nv	Pituitary Gland	ERAS250023653-1r	66079660	9.91G	65313478	9.8G	0.01	99.28	97.01	49.38
S40	Nv	Pituitary Gland	ERAS250023654-1r	65901648	9.89G	65017302	9.75G	0.01	99.29	97.03	49.65
S41	Tb chronic	Pituitary Gland	ERAS250023655-1r	71555186	10.73G	70722734	10.61G	0.01	99.35	97.24	49.69
S42	Tb chronic	Pituitary Gland	ERAS250023656-1r	77603482	11.64G	76665876	11.5G	0.01	99.28	97.03	49.82
S43	Tb chronic	Pituitary Gland	ERAS250023657-1r	79750772	11.96G	78839540	11.83G	0.01	99.27	96.97	49.87
S44	Tb chronic	Pituitary Gland	ERAS250023658-1r	76640268	11.5G	75731710	11.36G	0.01	99.3	97.05	50.12
S45	Tb chronic	Pituitary Gland	ERAS250023659-1r	77004290	11.55G	75961452	11.39G	0.01	99.25	96.96	49.91
